# PASV: Automatic protein partitioning and validation using conserved residues

**DOI:** 10.1101/2021.01.20.427478

**Authors:** Ryan M. Moore, Amelia O. Harrison, Daniel J. Nasko, Jessica Chopyk, Metehan Cebeci, Barbra D. Ferrell, Shawn W. Polson, K. Eric Wommack

## Abstract

**Background:** Increasingly, researchers use protein-coding genes from targeted PCR amplification or direct metagenomic sequencing in community and population ecology. Analysis of protein-coding genes presents different challenges from those encountered in traditional SSU rRNA studies. Most protein-coding sequences are annotated based on homology to other computationally-annotated sequences, which can lead to inaccurate annotations. Therefore, the results of sensitive homology searches must be validated to remove false-positives and assess functionality. Multiple lines of *in silico* evidence can be gathered by examining conserved domains and residues identified through biochemical investigations. However, manually validating sequences in this way can be time consuming and error prone, especially in large environmental studies.

**Results:** An automated pipeline for protein active site validation (PASV) was developed to improve validation and partitioning accuracy for protein-coding sequences, combining multiple sequence alignment with expert domain knowledge. PASV was tested using commonly misannotated proteins: ribonucleotide reductase (RNR), alternative oxidase (AOX), and plastid terminal oxidase (PTOX). PASV partitioned 9,906 putative Class I alpha and Class II RNR sequences from bycatch in a global viral metagenomic investigation with >99% true positive and true negative rates. PASV predicted the class of 2,579 RNR sequences in >98% agreement with manual annotations. PASV correctly partitioned all 336 tested AOX and PTOX sequences.

**Conclusions:** PASV provides an automated and accurate way to address post-homology search validation and partitioning of protein-coding marker genes. Source code is released under the MIT license and is found with documentation and usage examples on GitHub at https://github.com/mooreryan/pasv.
