## Additional File 2 for "PASV: Automatic protein partitioning and validation using conserved residues"

### Sheet: Sheet1
	Additional File 2: Confusion matrices with mean and 95% CI for full reference set test.
	Query Set	References	Aligner	PASV Predictionb	Manual curationa
					Positive	Negative
	GOV	Trimmed	MAFFT	Positive	147.6 ± 3.5	0.2 ± 0.1
				Negative	52.4 ± 3.5	99.8 ± 0.1
	GOV	Trimmed	Clustal	Positive	191.4 ± 2.7	0.0 ± 0.0
				Negative	8.6 ± 2.7	100.0 ± 0.0
	GOV	Full-length	MAFFT	Positive	194.4 ± 0.8	0.1 ± 0.0
				Negative	5.6 ± 0.8	99.9 ± 0.0
	GOV	Full-length	Clustal	Positive	194.9 ± 0.7	0.0 ± 0.0
				Negative	5.1 ± 0.7	100.0 ± 0.0
	RNRdb	Trimmed	MAFFT	Positive	95.7 ± 1.4	2.1 ± 0.4
				Negative	4.3 ± 1.4	97.9 ± 0.4
	RNRdb	Trimmed	Clustal	Positive	98.5 ± 0.7	0.0 ± 0.0
				Negative	1.5 ± 0.7	100.0 ± 0.0
	RNRdb	Full-length	MAFFT	Positive	99.8 ± 0.1	0.0 ± 0.0
				Negative	0.2 ± 0.1	100.0 ± 0.0
	RNRdb	Full-length	Clustal	Positive	99.9 ± 0.1	0.0 ± 0.0
				Negative	0.1 ± 0.1	100.0 ± 0.0
	aManual annotation: Condition positive RNRs had required key residues N437, C439, E441, C462 (numbering with respect to Escherichia coli K12 W3110 ribonucleoside diphosphate reductase 1 alpha subunit) according to manual expert curation. Condition negative RNRs were those sequences having a single amino acid variant or gap in place of one or more of the four residues.
	bPASV predicted positive RNR sequences all contained the four key residues, as predicted by PASV. PASV predicted negative RNR sequences had any other residue or a gap in at least one of those four positions, as predicted by PASV.
