## Additional File 6 for "PASV: Automatic protein partitioning and validation using conserved residues"

### Sheet: Sheet1
	Additional File 6: NCBI CDD annotations for a selection of non-RNR sequences recovered in GOV-RNRdb homology search.
	Sequence	Annotation	Primary hit name	Primary hit accession	Primary hit evalue
	*Tp1_123_DCM_0-0d2_scaffold128684_1-gene_1	DNA Polymerase Family A	DNA_pol_A_pol_I_B	cd08643	5.82e-40
		3'-5' exonuclease	DNA_pol_A_exo1	pfam01612	1.22e-07
	*Tp1_124_SUR_0-0d2_scaffold20695_1-gene_3	dnaB-like helicase	GP4d_helicase	cd01122	3.81e-88
		Topoisomerase-primase domain	Toprim_2	pfam13155	1.07e-11
		Zinc finger	Prim_Zn_Ribbon	smart00778	1.44e-05
	GOV_bin_2903_contig-100_1-gene_50	dnaB-like helicase	DnaB	COG0305	1.3e-29
	GOV_bin_4640_contig-100_9-gene_4	dnaB-like helicase	GP4d_helicase	cd01122	1e-47
	GOV_bin_5056_contig-100_13-gene_4	Terminase	Terminase_6C	pfam17289	0.000301
	Tp1_100_DCM_0-0d2_scaffold53478_1-gene_3	Thioredoxin	Thioredoxin	pfam00085	4.08e-34
	Tp1_39_DCM_0-0d2_scaffold10829_2-gene_3	DNA Polymerase Family A	POLAc	smart00482	4.24e-17
	Tp1_52_SUR_0-0d2_C5261001_1-gene_4	RNR Class I beta subunit	RNRR2	cd01049	3.39e-36
	Tp1_72_MES_0-0d2_scaffold234895_1-gene_1	RNR Class I beta subunit	nrdF	PRK09614	2.43e-114
	*Peptide sequences with multiple domains
