## Additional File 10 for "PASV: Automatic protein partitioning and validation using conserved residues"

### Sheet: Sheet1
	Additional File 10: NCBI CDD hits and annotations for all sequences with mismatched PASV prediction and manual annotation across 18 full GOV experiments.
	Sequence	Manual curation	PASV prediction	Annotation	Primary hit accession	Primary hit name	Primary hit e-value
	Tp1_111_SUR_0-0d2_scaffold32204_1-gene_6	Negative	Positive	Ankyrin repeat	cl39094	Ank_2 superfamily	0.00915275
	GOV_bin_6284_contig-100_65-gene_4	Negative	Positive	Class I RNR alpha subunit	cl32350	PRK09103 superfamily	1.41e-44
	GOV_bin_8270_contig-100_3-gene_2	Negative	Positive	Class I RNR alpha subunit	cl35765	PRK09102 superfamily	1.93e-63
	Tp2_25_DCM_contig-100_5210-gene_1	Negative	Positive	Class I RNR alpha subunit	cl35765	PRK09102 superfamily	9.27e-53
	Tp2_18_SUR_contig-100_1087-gene_4	Negative	Positive	Class I RNR alpha subunit	pfam02867	Ribonuc_red_lgC	1.7e-130
	Tp1_102_SUR_0-0d2_scaffold48651_1-gene_4	Negative	Positive	Class I RNR beta subunit	cd01049	RNRR2	6.88e-56
	Tp1_124_SUR_0-0d2_scaffold81258_1-gene_6	Negative	Positive	Class I RNR beta subunit	pfam00268	Ribonuc_red_sm	1.53e-59
	Tp2_64_MES_contig-100_14004-gene_2	Negative	Positive	Class II RNR	cl35736	PRK08665 superfamily	2.06e-162
	Mp3__contig-100_8239-gene_6	Negative	Positive	Class II RNR	cl37130	RTPR superfamily	2.34e-35
	GOV_bin_2514_contig-100_12-gene_9	Negative	Positive	dnaB-like helicase	cd01122	GP4d_helicase	3.77e-57
	GOV_bin_2534_contig-100_8-gene_3	Negative	Positive	dnaB-like helicase	cd01122	GP4d_helicase	6.09e-48
	GOV_bin_6539_contig-100_0-gene_13	Negative	Positive	dnaB-like helicase	cd01122	GP4d_helicase	3.71e-59
	GOV_bin_7226_contig-100_0-gene_5	Negative	Positive	dnaB-like helicase	cd01122	GP4d_helicase	3.98e-73
	GOV_bin_3316_contig-100_140-gene_1	Negative	Positive	HNH endonuclease	pfam13392	HNH_3	4.14e-09
	Tp2_122_SUR_contig-100_212-gene_7	Negative	Positive	HNH endonuclease	pfam13392	HNH_3	1.07e-07
	GOV_bin_452_contig-100_31-gene_3	Negative	Positive	No match	NA	NA	NA
	GOV_bin_3480_contig-100_2-gene_4	Negative	Positive	Pol I	cl02626	DNA_pol_A superfamily	2.13e-124
	Tp1_65_DCM_0-0d2_scaffold11788_1-gene_25	Negative	Positive	Pol I	cl02626	DNA_pol_A superfamily	3.38e-147
	Tp1_68_SUR_0-0d2_scaffold183_1-gene_14	Negative	Positive	Pol I	cl02626	DNA_pol_A superfamily	5.23e-18
	GOV_bin_3288_contig-100_4-gene_1	Negative	Positive	RNR	cl38938	RNR_PFL superfamily	1.83e-68
	GOV_bin_5825_contig-100_0-gene_1	Negative	Positive	RNR	cl38938	RNR_PFL superfamily	4.7e-61
	Mp2_MSP131_contig-100_1491-gene_2	Negative	Positive	RNR	cl38938	RNR_PFL superfamily	9.32e-23
	Tp1_100_DCM_0-0d2_scaffold8822_1-gene_19	Negative	Positive	RNR	cl38938	RNR_PFL superfamily	2.56e-55
	Tp2_38_OMZ_contig-100_113-gene_4	Negative	Positive	RNR	cl38938	RNR_PFL superfamily	2.15e-07
	GOV_bin_1963_contig-100_2-gene_6	Negative	Positive	Terminase	cl21617	Terminase_GpA superfamily	2.79e-25
	Tp1_64_DCM_0-0d2_scaffold60425_1-gene_1	Positive	Negative	Class I RNR alpha subunit	cl33204	NrdE-prime superfamily	5.04e-08
	GOV_bin_2906_contig-100_34-gene_12	Positive	Negative	Class I RNR alpha subunit	cl35765	PRK09102 superfamily	1.4e-128
	GOV_bin_514_contig-100_6-gene_1	Positive	Negative	Class I RNR alpha subunit	cl35765	PRK09102 superfamily	1.95e-114
	GOV_bin_1518_contig-100_10-gene_1	Positive	Negative	Class II RNR	cl37129	NrdJ_Z superfamily	2.32e-61
	GOV_bin_152_contig-100_20-gene_8	Positive	Negative	Class II RNR	cl37129	NrdJ_Z superfamily	2.29e-56
	GOV_bin_1778_contig-100_1-gene_12	Positive	Negative	Class II RNR	cl37129	NrdJ_Z superfamily	1.37e-66
	GOV_bin_2457_contig-100_0-gene_9	Positive	Negative	Class II RNR	cl37129	NrdJ_Z superfamily	1.97e-68
	GOV_bin_2902_contig-100_0-gene_63	Positive	Negative	Class II RNR	cl37129	NrdJ_Z superfamily	1.25e-86
	GOV_bin_2910_contig-100_0-gene_15	Positive	Negative	Class II RNR	cl37129	NrdJ_Z superfamily	3.31e-56
	GOV_bin_3702_contig-100_79-gene_6	Positive	Negative	Class II RNR	cl37129	NrdJ_Z superfamily	1.08e-18
	GOV_bin_388_contig-100_2-gene_33	Positive	Negative	Class II RNR	cl37129	NrdJ_Z superfamily	5.2e-62
	GOV_bin_4470_contig-100_14-gene_5	Positive	Negative	Class II RNR	cl37129	NrdJ_Z superfamily	1.73e-63
	GOV_bin_4651_contig-100_5-gene_5	Positive	Negative	Class II RNR	cl37129	NrdJ_Z superfamily	5.11e-52
	GOV_bin_4920_contig-100_44-gene_2	Positive	Negative	Class II RNR	cl37129	NrdJ_Z superfamily	6.51e-17
	GOV_bin_5024_contig-100_6-gene_11	Positive	Negative	Class II RNR	cl37129	NrdJ_Z superfamily	1.55e-15
	GOV_bin_505_contig-100_1-gene_16	Positive	Negative	Class II RNR	cl37129	NrdJ_Z superfamily	9.22e-68
	GOV_bin_5225_contig-100_222-gene_1	Positive	Negative	Class II RNR	cl37129	NrdJ_Z superfamily	5.96e-49
	GOV_bin_5376_contig-100_141-gene_6	Positive	Negative	Class II RNR	cl37129	NrdJ_Z superfamily	9.09e-20
	GOV_bin_5406_contig-100_6-gene_4	Positive	Negative	Class II RNR	cl37129	NrdJ_Z superfamily	9.93e-59
	GOV_bin_6242_contig-100_15-gene_6	Positive	Negative	Class II RNR	cl37129	NrdJ_Z superfamily	1.07e-66
	GOV_bin_8289_contig-100_7-gene_9	Positive	Negative	Class II RNR	cl37129	NrdJ_Z superfamily	2.06e-60
	GOV_bin_8620_contig-100_51-gene_9	Positive	Negative	Class II RNR	cl37129	NrdJ_Z superfamily	2.46e-13
	Mp1_MSP114_JGI24656J20076_1004256-gene_2	Positive	Negative	Class II RNR	cl37129	NrdJ_Z superfamily	7.41e-44
	Tp1_100_DCM_0-0d2_scaffold30318_1-gene_15	Positive	Negative	Class II RNR	cl37129	NrdJ_Z superfamily	5.7e-57
	Tp1_100_MES_0-0d2_scaffold69136_2-gene_3	Positive	Negative	Class II RNR	cl37129	NrdJ_Z superfamily	1.5e-66
	Tp1_109_DCM_0-0d2_C7650892_1-gene_3	Positive	Negative	Class II RNR	cl37129	NrdJ_Z superfamily	1.46e-58
	Tp1_111_DCM_0-0d2_scaffold16516_1-gene_5	Positive	Negative	Class II RNR	cl37129	NrdJ_Z superfamily	4.69e-68
	Tp1_111_SUR_0-0d2_scaffold8178_1-gene_21	Positive	Negative	Class II RNR	cl37129	NrdJ_Z superfamily	1.67e-61
	Tp1_122_DCM_0-0d2_scaffold33183_1-gene_8	Positive	Negative	Class II RNR	cl37129	NrdJ_Z superfamily	2.78e-55
	Tp1_123_DCM_0-0d2_scaffold132865_1-gene_11	Positive	Negative	Class II RNR	cl37129	NrdJ_Z superfamily	2.04e-18
	Tp1_123_DCM_0-0d2_scaffold142277_1-gene_11	Positive	Negative	Class II RNR	cl37129	NrdJ_Z superfamily	2.22e-61
	Tp1_123_DCM_0-0d2_scaffold148250_1-gene_6	Positive	Negative	Class II RNR	cl37129	NrdJ_Z superfamily	6.67e-52
	Tp1_123_DCM_0-0d2_scaffold34718_1-gene_16	Positive	Negative	Class II RNR	cl37129	NrdJ_Z superfamily	1.83e-53
	Tp1_124_DCM_0-0d2_scaffold41042_1-gene_3	Positive	Negative	Class II RNR	cl37129	NrdJ_Z superfamily	3.88e-68
	Tp1_125_DCM_0-0d2_scaffold5170_1-gene_2	Positive	Negative	Class II RNR	cl37129	NrdJ_Z superfamily	7.97e-68
	Tp1_125_DCM_0-0d2_scaffold8743_1-gene_1	Positive	Negative	Class II RNR	cl37129	NrdJ_Z superfamily	2.18e-69
	Tp1_125_SUR_0-0d2_C3582521_1-gene_11	Positive	Negative	Class II RNR	cl37129	NrdJ_Z superfamily	2.46e-60
	Tp1_23_DCM_0-0d2_scaffold31337_2-gene_1	Positive	Negative	Class II RNR	cl37129	NrdJ_Z superfamily	6.56e-61
	Tp1_32_DCM_0-0d2_C1223452_1-gene_3	Positive	Negative	Class II RNR	cl37129	NrdJ_Z superfamily	6.94e-52
	Tp1_34_DCM_0-0d2_scaffold39262_3-gene_8	Positive	Negative	Class II RNR	cl37129	NrdJ_Z superfamily	1.11e-65
	Tp1_34_DCM_0-0d2_scaffold71816_2-gene_1	Positive	Negative	Class II RNR	cl37129	NrdJ_Z superfamily	3.12e-58
	Tp1_36_DCM_0-0d2_scaffold20725_3-gene_2	Positive	Negative	Class II RNR	cl37129	NrdJ_Z superfamily	1.24e-12
	Tp1_37_OMZ_0-0d2_C1915464_1-gene_1	Positive	Negative	Class II RNR	cl37129	NrdJ_Z superfamily	6.9e-14
	Tp1_45_SUR_0-0d2_scaffold56574_1-gene_11	Positive	Negative	Class II RNR	cl37129	NrdJ_Z superfamily	5.48e-68
	Tp1_46_SUR_0-0d2_scaffold234_1-gene_6	Positive	Negative	Class II RNR	cl37129	NrdJ_Z superfamily	3.79e-19
	Tp1_46_SUR_0-0d2_scaffold76260_1-gene_3	Positive	Negative	Class II RNR	cl37129	NrdJ_Z superfamily	5.48e-68
	Tp1_52_DCM_0-0d2_scaffold28301_1-gene_9	Positive	Negative	Class II RNR	cl37129	NrdJ_Z superfamily	2.99e-61
	Tp1_52_DCM_0-0d2_scaffold39362_1-gene_3	Positive	Negative	Class II RNR	cl37129	NrdJ_Z superfamily	9.74e-57
	Tp1_52_SUR_0-0d2_scaffold19836_1-gene_12	Positive	Negative	Class II RNR	cl37129	NrdJ_Z superfamily	2.85e-50
	Tp1_58_DCM_0-0d2_scaffold49987_1-gene_1	Positive	Negative	Class II RNR	cl37129	NrdJ_Z superfamily	4.13e-37
	Tp1_65_SUR_0-0d2_C5681810_1-gene_1	Positive	Negative	Class II RNR	cl37129	NrdJ_Z superfamily	4.64e-52
	Tp1_66_SUR_0-0d2_scaffold146420_1-gene_4	Positive	Negative	Class II RNR	cl37129	NrdJ_Z superfamily	1.4e-38
	Tp1_66_SUR_0-0d2_scaffold79353_1-gene_1	Positive	Negative	Class II RNR	cl37129	NrdJ_Z superfamily	9.92e-52
	Tp1_66_SUR_0-0d2_scaffold80006_1-gene_4	Positive	Negative	Class II RNR	cl37129	NrdJ_Z superfamily	1.43e-58
	Tp1_72_DCM_0-0d2_scaffold110184_2-gene_5	Positive	Negative	Class II RNR	cl37129	NrdJ_Z superfamily	1.88e-53
	Tp1_72_MES_0-0d2_scaffold124513_1-gene_18	Positive	Negative	Class II RNR	cl37129	NrdJ_Z superfamily	1.09e-56
	Tp2_111_MES_contig-100_2904-gene_5	Positive	Negative	Class II RNR	cl37129	NrdJ_Z superfamily	2.23e-37
	Tp2_23_DCM_contig-100_6576-gene_1	Positive	Negative	Class II RNR	cl37129	NrdJ_Z superfamily	1.49e-25
	Tp2_23_DCM_contig-100_950-gene_6	Positive	Negative	Class II RNR	cl37129	NrdJ_Z superfamily	2.1e-16
	Tp2_39_SUR_contig-100_378-gene_1	Positive	Negative	Class II RNR	cl37129	NrdJ_Z superfamily	1.67e-58
	Tp2_64_MES_contig-100_2948-gene_5	Positive	Negative	Class II RNR	cl37129	NrdJ_Z superfamily	7.69e-55
	Tp2_85_SUR_contig-100_559-gene_2	Positive	Negative	Class II RNR	cl37129	NrdJ_Z superfamily	9.64e-68
	GOV_bin_1395_contig-100_0-gene_17	Positive	Negative	Class II RNR	cl37130	RTPR superfamily	0
	GOV_bin_3459_contig-100_49-gene_4	Positive	Negative	Class II RNR	cl37130	RTPR superfamily	4.87e-57
	GOV_bin_7153_contig-100_1-gene_5	Positive	Negative	Class II RNR	cl37130	RTPR superfamily	0
	Tp1_111_MES_0-0d2_scaffold19131_2-gene_6	Positive	Negative	Class II RNR	cl37130	RTPR superfamily	4.39e-49
	GOV_bin_1252_contig-100_2-gene_19	Positive	Negative	RNR	cl38938	RNR_PFL superfamily	1.85e-161
	GOV_bin_1283_contig-100_0-gene_9	Positive	Negative	RNR	cl38938	RNR_PFL superfamily	1.25e-75
	GOV_bin_1720_contig-100_0-gene_26	Positive	Negative	RNR	cl38938	RNR_PFL superfamily	3.89e-77
	GOV_bin_1876_contig-100_1-gene_9	Positive	Negative	RNR	cl38938	RNR_PFL superfamily	1.18e-79
	GOV_bin_1886_contig-100_64-gene_6	Positive	Negative	RNR	cl38938	RNR_PFL superfamily	3.63e-19
	GOV_bin_1969_contig-100_3-gene_7	Positive	Negative	RNR	cl38938	RNR_PFL superfamily	3.89e-67
	GOV_bin_2081_contig-100_0-gene_63	Positive	Negative	RNR	cl38938	RNR_PFL superfamily	7.88e-76
	GOV_bin_2284_contig-100_11-gene_1	Positive	Negative	RNR	cl38938	RNR_PFL superfamily	6.9e-85
	GOV_bin_2318_contig-100_96-gene_1	Positive	Negative	RNR	cl38938	RNR_PFL superfamily	1.13e-15
	GOV_bin_2352_contig-100_3-gene_7	Positive	Negative	RNR	cl38938	RNR_PFL superfamily	1.07e-68
	GOV_bin_2420_contig-100_88-gene_1	Positive	Negative	RNR	cl38938	RNR_PFL superfamily	1.97e-12
	GOV_bin_2534_contig-100_282-gene_5	Positive	Negative	RNR	cl38938	RNR_PFL superfamily	2.89e-16
	GOV_bin_2605_contig-100_27-gene_5	Positive	Negative	RNR	cl38938	RNR_PFL superfamily	1.29e-66
	GOV_bin_2736_contig-100_0-gene_59	Positive	Negative	RNR	cl38938	RNR_PFL superfamily	5.84e-34
	GOV_bin_2936_contig-100_19-gene_7	Positive	Negative	RNR	cl38938	RNR_PFL superfamily	6.28e-19
	GOV_bin_3316_contig-100_214-gene_1	Positive	Negative	RNR	cl38938	RNR_PFL superfamily	4.1e-15
	GOV_bin_3345_contig-100_136-gene_1	Positive	Negative	RNR	cl38938	RNR_PFL superfamily	1.96e-17
	GOV_bin_3351_contig-100_1-gene_1	Positive	Negative	RNR	cl38938	RNR_PFL superfamily	3.6e-26
	GOV_bin_3433_contig-100_2-gene_8	Positive	Negative	RNR	cl38938	RNR_PFL superfamily	5.85e-76
	GOV_bin_3566_contig-100_14-gene_3	Positive	Negative	RNR	cl38938	RNR_PFL superfamily	2.09e-162
	GOV_bin_3592_contig-100_1-gene_8	Positive	Negative	RNR	cl38938	RNR_PFL superfamily	5.3e-71
	GOV_bin_3614_contig-100_32-gene_1	Positive	Negative	RNR	cl38938	RNR_PFL superfamily	1.59e-36
	GOV_bin_3681_contig-100_40-gene_6	Positive	Negative	RNR	cl38938	RNR_PFL superfamily	1.46e-58
	GOV_bin_3769_contig-100_0-gene_11	Positive	Negative	RNR	cl38938	RNR_PFL superfamily	1.32e-51
	GOV_bin_3801_contig-100_107-gene_1	Positive	Negative	RNR	cl38938	RNR_PFL superfamily	3.65e-16
	GOV_bin_3992_contig-100_11-gene_13	Positive	Negative	RNR	cl38938	RNR_PFL superfamily	6.91e-19
	GOV_bin_4324_contig-100_135-gene_4	Positive	Negative	RNR	cl38938	RNR_PFL superfamily	3.69e-17
	GOV_bin_4351_contig-100_58-gene_1	Positive	Negative	RNR	cl38938	RNR_PFL superfamily	6.96e-20
	GOV_bin_4394_contig-100_0-gene_17	Positive	Negative	RNR	cl38938	RNR_PFL superfamily	2.2e-67
	GOV_bin_4738_contig-100_1-gene_9	Positive	Negative	RNR	cl38938	RNR_PFL superfamily	1.21e-76
	GOV_bin_4864_contig-100_8-gene_6	Positive	Negative	RNR	cl38938	RNR_PFL superfamily	4.44e-73
	GOV_bin_4991_contig-100_17-gene_5	Positive	Negative	RNR	cl38938	RNR_PFL superfamily	2.58e-19
	GOV_bin_5020_contig-100_128-gene_1	Positive	Negative	RNR	cl38938	RNR_PFL superfamily	9.67e-15
	GOV_bin_5046_contig-100_11-gene_11	Positive	Negative	RNR	cl38938	RNR_PFL superfamily	3.14e-35
	GOV_bin_5129_contig-100_0-gene_22	Positive	Negative	RNR	cl38938	RNR_PFL superfamily	1.89e-72
	GOV_bin_5468_contig-100_244-gene_4	Positive	Negative	RNR	cl38938	RNR_PFL superfamily	1.72e-24
	GOV_bin_549_contig-100_10-gene_7	Positive	Negative	RNR	cl38938	RNR_PFL superfamily	1.37e-15
	GOV_bin_5502_contig-100_121-gene_1	Positive	Negative	RNR	cl38938	RNR_PFL superfamily	2.71e-17
	GOV_bin_5502_contig-100_9-gene_12	Positive	Negative	RNR	cl38938	RNR_PFL superfamily	1.26e-20
	GOV_bin_5571_contig-100_5-gene_5	Positive	Negative	RNR	cl38938	RNR_PFL superfamily	6.91e-19
	GOV_bin_5601_contig-100_0-gene_39	Positive	Negative	RNR	cl38938	RNR_PFL superfamily	2.61e-19
	GOV_bin_5636_contig-100_20-gene_1	Positive	Negative	RNR	cl38938	RNR_PFL superfamily	1.88e-74
	GOV_bin_564_contig-100_0-gene_29	Positive	Negative	RNR	cl38938	RNR_PFL superfamily	2.36e-70
	GOV_bin_5731_contig-100_56-gene_6	Positive	Negative	RNR	cl38938	RNR_PFL superfamily	5.91e-17
	GOV_bin_5750_contig-100_79-gene_4	Positive	Negative	RNR	cl38938	RNR_PFL superfamily	0.00046595
	GOV_bin_5803_contig-100_184-gene_1	Positive	Negative	RNR	cl38938	RNR_PFL superfamily	2.49e-15
	GOV_bin_6218_contig-100_2-gene_1	Positive	Negative	RNR	cl38938	RNR_PFL superfamily	1.7e-14
	GOV_bin_6409_contig-100_186-gene_1	Positive	Negative	RNR	cl38938	RNR_PFL superfamily	9.62e-15
	GOV_bin_664_contig-100_70-gene_1	Positive	Negative	RNR	cl38938	RNR_PFL superfamily	1.56e-22
	GOV_bin_6930_contig-100_1-gene_18	Positive	Negative	RNR	cl38938	RNR_PFL superfamily	6.04e-87
	GOV_bin_777_contig-100_2-gene_2	Positive	Negative	RNR	cl38938	RNR_PFL superfamily	6.66e-19
	GOV_bin_7833_contig-100_0-gene_14	Positive	Negative	RNR	cl38938	RNR_PFL superfamily	5.96e-165
	GOV_bin_7866_contig-100_25-gene_6	Positive	Negative	RNR	cl38938	RNR_PFL superfamily	0
	GOV_bin_8136_contig-100_160-gene_5	Positive	Negative	RNR	cl38938	RNR_PFL superfamily	1.48e-18
	GOV_bin_8136_contig-100_18-gene_7	Positive	Negative	RNR	cl38938	RNR_PFL superfamily	8.9e-73
	GOV_bin_8143_contig-100_118-gene_4	Positive	Negative	RNR	cl38938	RNR_PFL superfamily	1.51e-20
	GOV_bin_8143_contig-100_19-gene_6	Positive	Negative	RNR	cl38938	RNR_PFL superfamily	4.03e-16
	GOV_bin_8355_contig-100_5-gene_19	Positive	Negative	RNR	cl38938	RNR_PFL superfamily	9.17e-72
	GOV_bin_8398_contig-100_146-gene_4	Positive	Negative	RNR	cl38938	RNR_PFL superfamily	4.16e-14
	Mp2_MSP134_contig-100_182-gene_1	Positive	Negative	RNR	cl38938	RNR_PFL superfamily	9.89e-41
	Mp2_MSP146_contig-100_646-gene_1	Positive	Negative	RNR	cl38938	RNR_PFL superfamily	5.25e-32
	Tp1_100_MES_0-0d2_scaffold34951_1-gene_1	Positive	Negative	RNR	cl38938	RNR_PFL superfamily	1.46e-17
	Tp1_100_SUR_0-0d2_scaffold25087_1-gene_4	Positive	Negative	RNR	cl38938	RNR_PFL superfamily	7.33e-94
	Tp1_102_SUR_0-0d2_scaffold424_2-gene_7	Positive	Negative	RNR	cl38938	RNR_PFL superfamily	5.72e-68
	Tp1_111_DCM_0-0d2_scaffold53429_2-gene_10	Positive	Negative	RNR	cl38938	RNR_PFL superfamily	2.57e-19
	Tp1_123_DCM_0-0d2_scaffold117415_2-gene_4	Positive	Negative	RNR	cl38938	RNR_PFL superfamily	5.56e-17
	Tp1_125_DCM_0-0d2_C2114981_1-gene_5	Positive	Negative	RNR	cl38938	RNR_PFL superfamily	1.27e-18
	Tp1_18_DCM_0-0d2_scaffold74173_1-gene_1	Positive	Negative	RNR	cl38938	RNR_PFL superfamily	1.99e-40
	Tp1_22_SUR_0-0d2_scaffold30490_1-gene_5	Positive	Negative	RNR	cl38938	RNR_PFL superfamily	2.04e-42
	Tp1_25_DCM_0-0d2_scaffold28052_1-gene_7	Positive	Negative	RNR	cl38938	RNR_PFL superfamily	4.21e-16
	Tp1_34_DCM_0-0d2_scaffold76454_1-gene_5	Positive	Negative	RNR	cl38938	RNR_PFL superfamily	3.17e-17
	Tp1_38_SUR_0-0d2_scaffold40659_1-gene_4	Positive	Negative	RNR	cl38938	RNR_PFL superfamily	6.29e-18
	Tp1_39_SUR_0-0d2_scaffold119454_2-gene_5	Positive	Negative	RNR	cl38938	RNR_PFL superfamily	2.51e-17
	Tp1_64_DCM_0-0d2_scaffold30964_1-gene_1	Positive	Negative	RNR	cl38938	RNR_PFL superfamily	7.08e-17
	Tp1_64_SUR_0-0d2_scaffold167074_2-gene_3	Positive	Negative	RNR	cl38938	RNR_PFL superfamily	9.51e-17
	Tp1_66_SUR_0-0d2_scaffold127251_1-gene_1	Positive	Negative	RNR	cl38938	RNR_PFL superfamily	7.47e-13
	Tp1_68_MES_0-0d2_scaffold15437_1-gene_5	Positive	Negative	RNR	cl38938	RNR_PFL superfamily	8.82e-30
	Tp1_72_DCM_0-0d2_C4363070_1-gene_2	Positive	Negative	RNR	cl38938	RNR_PFL superfamily	2.17e-75
	Tp1_72_SUR_0-0d2_scaffold30326_1-gene_4	Positive	Negative	RNR	cl38938	RNR_PFL superfamily	1.31e-22
	Tp1_76_SUR_0-0d2_scaffold99812_2-gene_1	Positive	Negative	RNR	cl38938	RNR_PFL superfamily	3.78e-34
	Tp1_78_DCM_0-0d2_scaffold21683_2-gene_1	Positive	Negative	RNR	cl38938	RNR_PFL superfamily	1.12e-13
	Tp2_102_DCM_contig-100_592-gene_2	Positive	Negative	RNR	cl38938	RNR_PFL superfamily	1.42e-20
	Tp2_137_DCM_contig-100_125-gene_1	Positive	Negative	RNR	cl38938	RNR_PFL superfamily	1.14e-22
	Tp2_138_DCM_contig-100_4221-gene_4	Positive	Negative	RNR	cl38938	RNR_PFL superfamily	7.56e-19
	Tp2_42_DCM_contig-100_1244-gene_2	Positive	Negative	RNR	cl38938	RNR_PFL superfamily	1.03e-21
	Tp2_42_DCM_contig-100_224-gene_5	Positive	Negative	RNR	cl38938	RNR_PFL superfamily	7.65e-15
	Tp2_67_SUR_contig-100_2643-gene_2	Positive	Negative	RNR	cl38938	RNR_PFL superfamily	3.95e-21
	Tp2_72_MES_contig-100_4506-gene_4	Positive	Negative	RNR	cl38938	RNR_PFL superfamily	7.98e-115
	Tp2_78_MES_contig-100_1350-gene_5	Positive	Negative	RNR	cl38938	RNR_PFL superfamily	1.19e-22
	Tp2_85_MES_contig-100_1850-gene_1	Positive	Negative	RNR	cl38938	RNR_PFL superfamily	2.37e-55
	Tp3_EafricaIndianSub_SURDCM_contig-100_263-gene_1	Positive	Negative	RNR	cl38938	RNR_PFL superfamily	4.58e-36
	Tp3_MedSea_SURDCM_contig-100_11442-gene_4	Positive	Negative	RNR	cl38938	RNR_PFL superfamily	5.72e-20
	Tp3_SouthAtlantic_SURDCM_contig-100_235-gene_2	Positive	Negative	RNR	cl38938	RNR_PFL superfamily	1.16e-21
	Tp3_SouthAtlantic_SURDCM_contig-100_2613-gene_4	Positive	Negative	RNR	cl38938	RNR_PFL superfamily	1.1e-50
	Tp3_SouthPacific_SURDCM_contig-100_7936-gene_4	Positive	Negative	RNR	cl38938	RNR_PFL superfamily	2e-28
	GOV_bin_2527_contig-100_2-gene_1	Positive	Negative	RNR	PLN02437	PLN02437	0
